# A quantitative gibberellin signalling biosensor reveals a role for gibberellins in internode specification at the shoot apical meristem

**DOI:** 10.1101/2021.06.11.448154

**Authors:** Bihai Shi, Amelia Felipo-Benavent, Guillaume Cerutti, Carlos Galvan-Ampudia, Lucas Jilli, Geraldine Brunoud, Jérome Mutterer, Elody Vallet, Lali Sakvarelidze-Achard, Jean-Michel Davière, Alejandro Navarro-Galiano, Ankit Walia, Shani Lazary, Jonathan Legrand, Roy Weinstain, Alexander M. Jones, Salomé Prat, Patrick Achard, Teva Vernoux

**Affiliations:** College of Agriculture, South China Agricultural University, Guangdong Laboratory for Lingnan Modern Agriculture, 510642, Guangzhou, China; Laboratoire Reproduction et Développement des Plantes, Univ Lyon, ENS de Lyon, CNRS, INRAE, INRIA, F-69342, Lyon, France; Institut de biologie moléculaire des plantes, CNRS, Université de Strasbourg, 67084 Strasbourg, France; Centre for Research in Agricultural Genomics, 08193 Cerdanyola, Barcelona, Spain; Sainsbury Laboratory, Cambridge University, Cambridge CB2 1LR, United Kingdom; Department of Molecular Biology and Ecology of Plants, Tel Aviv University, Tel Aviv 69978, Israel

## Abstract

Growth at the shoot apical meristem (SAM) is essential for shoot architecture construction. The phytohormones gibberellins (GA) play a pivotal role in coordinating plant growth, but their role in the SAM remains mostly unknown. Here, we developed a ratiometric GA signalling biosensor by engineering one of the DELLA proteins, to suppress its master regulatory function in GA transcriptional responses while preserving its degradation upon GA sensing. We demonstrate that this novel degradation-based biosensor accurately reports on cellular changes in GA levels and perception during development. We used this biosensor to map GA signalling activity in the SAM. We show that high GA signalling is found primarily in cells located between organ primordia that are the precursors of internodes. By gain- and loss-of-function approaches, we further demonstrate that GAs regulate cell division plane orientation to establish the typical cellular organisation of internodes, thus contributing to internode specification in the SAM.
