## Supplementary Table 1 for "A quantitative gibberellin signalling biosensor reveals a role for gibberellins in internode specification at the shoot apical meristem"

### Sheet: Y2H
		Interaction in -LWH			Interaction in -LWH + 1mM 3AT
AGI	TF Name	Ø	M5RGA	M5RGAmPFYR	Ø	M5RGA	M5RGAmPFYR
No gene	Control	0	0	0	0	0	0
At4g11880	AGL14	0	3	0	0	0	0
At5g13790	AGL15	0	3	0	0	0	0
At5g65050	AGL31	0	3	0	0	0	0
At5g23260	AGL32/ABS/TT16	0	4	0	0	1	0
At2g28550	TOE1/RAP2.7	0	1	0	0	0	0
At5g60100	APRR3	0	1	0	0	0	0
At1g09530	bHLH8/EN100/PIF3	0	2	0	0	0	0
At5g53420	CO-like/CCT?	0	3	0	0	0	0
At2g22750	bHLH18	0	1	0	0	0	0
At3g43430	C3HC4	0	1	0	0	0	0
At5g10030	bZIP57/OBF4/TGA4	0	1	0	0	0	0
At1g12980	DRN/ESR1/ERF089	0	3	0	0	2	0
At2g22770	bHLH20/EN27/NAI1	0	3	0	0	1	0
At3g61630	CRF6/ERF067	0	2	0	0	0	0
At5g53950	CUC2/ANAC098	0	2	0	0	0	0
At3g15510	NAC2/ANAC056	0	3	0	0	1	0
At3g29035	NAC3/ANAC059/ORS1	0	3	0	0	0	0
At2g24430	ANAC038	0	1	0	0	0	0
At3g18400	ANAC058	0	1	0	0	0	0
At1g32870	ANAC13	0	3	0	0	0	0
At5g18270	ANAC087	0	2	0	0	1	0
At3g21330	bHLH87/EN121	0	2	0	0	0	0
At5g67060	bHLH88/EN118/HEC1	0	3	0	0	2	0
At1g06170	bHLH89/EN24	0	3	1	0	0	0
At2g31210	bHLH91/EN25	0	3	0	0	0	0
At1g69170	SPL6	0	1	0	0	0	0
At3g15270	SPL5	0	1	0	0	0	0
At5g52510	SCL8	0	1	0	0	0	0
At1g67260	TCP1	0	2	1	0	0	0
At4g18390	TCP2	0	3	0	0	3	0
At1g53230	TCP3	0	4	2	0	4	0
At5g60970	TCP5	0	2	0	0	0	0
At1g58100	TCP8	0	2	0	0	1	0
At2g31070	TCP10	0	4	1	0	4	0
At3g45150	TCP16	0	3	3	0	1	0
At1g35560	TCP23	0	3	3	0	1	0
At5g08330	TCP21	0	1	0	0	0	0
At5g51910	TCP19	0	2	2	0	2	0
At1g69180	CRC/CRU1/CRU3	0	1	0	0	0	0
At2g43000	JUB1/ANAC042	0	4	1	0	1	0
At3g12910	NAC/NAM	0	2	0	0	1	0
At5g11060	KNAT4	0	1	0	0	0	0
At3g61150	HDG1	0	1	0	0	0	0
At5g64810	WRKY51	0	2	0	0	0	0
At2g44410	Zn finger	0	1	0	0	0	0
At4g17490	ERF6	0	2	0	0	0	0
At2g40340	ERF48/DREB2C	0	1	0	0	0	0
At4g32980	ATH1	0	1	0	0	0	0
At2g23760	SAW2/BLH4	0	4	0	0	3	0
At5g65790	MYB68	0	4	0	0	3	0
At2g01060	PHL7	0	1	0	0	0	0
At3g23240	ERF092/ERF1/ERF1B	0	1	0	0	0	0
At4g26930	MYB97	0	3	0	0	0	0
At5g21120	EIL2	0	3	0	0	2	0
At2g31380	STH	0	1	0	0	0	0
At4g16750	ERF039	0	1	0	0	0	0
At5g25810	ERF040/TINY	0	1	0	0	0	0
At1g27050	HB54	0	2	0	0	0	0
At5g66700	HB-8/HB-53	0	1	1	0	1	0
At2g28910	CXIP4	0	1	0	0	0	0
At4g21040	DOF4.3	0	1	0	0	0	0
At4g01350	DC1	0	1	0	0	0	0
At2g02080	ATIDD4	0	3	0	0	4	0
At4g03250	HDZIP	0	1	0	0	0	0
At4g17460	HAT1	0	4	0	0	1	0
At3g04420	ANAC048	0	1	0	0	1	0
At3g02310	AGL4/SEP2	0	1	0	0	0	0
At1g17590	NFYA8	0	2	0	0	0	0
At5g06839	bZIP65/TGA10	0	3	0	0	0	0
At1g25340	MYB116	0	2	0	0	0	0
At5g62320	MYBCU15/MYB99	0	1	0	0	0	0
At1g17770	SUVH7/SDG17/SET17	0	1	0	0	0	0
At1g09540	MYB61	0	4	0	0	3	0
At4g24240	WRKY7	0	3	0	0	2	0
At1g69810	WRKY36	0	1	0	0	1	0
At5g24520	TTG1	0	1	0	0	0	0
At3g47620	TCP14	0	1	0	0	0	0
At1g69690	TCP15	0	1	0	0	0	0
At1g31630	AGL86	0	1	0	0	0	0
At5g26650	AGL36	0	2	0	0	0	0
At2g24430	ANAC038	0	1	0	0	0	0
At3g21175	GATA24/ZML1	0	1	0	0	0	0
At1g24625	ZFP7	0	1	0	0	1	0
At3g02150	TCP13	0	3	0	0	1	0
At2g45050	GATA2	0	1	0	0	0	0
At3g20310	ERF083/ERF7	0	2	1	0	1	0
At5g18560	PUCHI/ERF086	0	2	0	0	0	0
At1g49480	REM19/RTV1	0	1	1	0	0	0
At5g16560	KAN1	0	1	0	0	0	0
At5g05090	Homeodomain/G2-like?	0	3	0	0	2	0
At1g51140	bHLH122/EN70/ Flowering bHLH3/FBH3	0	4	0	0	3	0
At2g42280	Flowering bHLH4/ FBH4	0	2	0	0	0	0
At1g61660	bHLH112/EN64	0	4	0	0	4	0
At5g64750	ABR1/ERF111	0	3	0	0	2	0
At5g54070	HSFA9	0	1	0	0	0	0
At5g09460	bHLH143/EN129/AJAX3	0	1	0	0	0	0
At1g19210	ERF017	0	2	0	0	0	0
At5g17690	LHP1/TFL2	0	2	0	0	0	0
At4g13980	HSF12/HSFA5	0	1	0	0	1	0
At4g30935	WRKY32	0	3	1	0	2	0
At1g68920	bHLH49/EN82	0	1	0	0	0	0
At3g09600	RVE8/LCL5	0	2	0	0	0	0
At1g51600	GATA28/ZML2	0	2	0	0	0	0
At3g29035	NAC3/ANAC059/ORS1	0	3	0	0	1	0
At4g37750	ANT	0	3	0	0	1	0
At1g77200	ERF037	0	1	0	0	0	0
At3g57600	DREB2F	0	1	0	0	0	0
At2g28910	CXIP4	0	1	0	0	0	0
At1g31630	AGL86	0	2	0	0	0	0
At5g26650	AGL36	0	3	0	0	0	0
At5g29000	PHL1	0	3	0	0	0	0
At2g33880	HB-3/STIP/WOX9A	0	3	0	0	2	0
